# Single-cell eQTL mapping in yeast reveals a tradeoff between growth and reproduction

**DOI:** 10.1101/2023.12.07.570640

**Authors:** James Boocock, Noah Alexander, Leslie Alamo Tapia, Laura Walter-McNeill, Shivani Prashant Patel, Chetan Munugala, Joshua S Bloom, Leonid Kruglyak

## Abstract

Expression quantitative trait loci (eQTLs) provide a key bridge between noncoding DNA sequence variants and organismal traits. The effects of eQTLs can differ among tissues, cell types, and cellular states, but these differences are obscured by gene expression measurements in bulk populations. We developed a one-pot approach to map eQTLs in *Saccharomyces cerevisiae* by single-cell RNA sequencing (scRNA-seq) and applied it to over 100,000 single cells from three crosses. We used scRNA-seq data to genotype each cell, measure gene expression, and classify the cells by cell-cycle stage. We mapped thousands of local and distant eQTLs and identified interactions between eQTL effects and cell-cycle stages. We took advantage of single-cell expression information to identify hundreds of genes with allele-specific effects on expression noise. We used cell-cycle stage classification to map 20 loci that influence cell-cycle progression. One of these loci influenced the expression of genes involved in the mating response. We showed that the effects of this locus arise from a common variant (W82R) in the gene *GPA1*, which encodes a signaling protein that negatively regulates the mating pathway. The 82R allele increases mating efficiency at the cost of slower cell-cycle progression and is associated with a higher rate of outcrossing in nature. Our results provide a more granular picture of the effects of genetic variants on gene expression and downstream traits.
