## Supplementary material for "Single-cell eQTL mapping in yeast reveals a tradeoff between growth and reproduction": Table S4

### Sheet: Sheet 1
Table S4: Summary information for the single-cell expression data generated in this study. For the ASE data, the number of transcripts per cell refers to the number of transcripts with transcribed variants.
cross	n_transcripts_per_cell	n_cells	median_umi_per_cell	median_expressed_snps_per_cell	n_duplicated	prop_duplicated	type	n_experiments	n_libraries	cross_name	parent1	parent2	effect_directions
A*	4995	7124	1514	1091			eQTL	1	2	393 BYxRM	BY	RM	-BY,+RM
A	5435	27744	4017	1093	1987	0.0716191	eQTL	1	2	A	BY	RM	-BY,+RM
B	5556	44784	2130	661	675	0.0150723	eQTL	2	4	B	YJM145	YPS163	-YJM145,+YPS163
C	4696	6595	1982	904	0	0	eQTL	1	2	C	CBS2888	YJM981	-CBS2888,+YJM981
B	3531	2864	2480	1543			ASE	1	1	B	YJM145	YPS163	-YJM145,+YPS163
C	4983	5219	6559	3284			ASE	1	1	C	CBS2888	YJM981	-CBS2888,+YJM981
A	2662	5890	1605	372			ASE	1	1	A	BY	RM	-BY,+RM
*previously genotyped segregant set
