## Supplementary material for "Single-cell eQTL mapping in yeast reveals a tradeoff between growth and reproduction": Table S11

### Sheet: A
Table S11: Cell-cycle occupancy QTL summary statistics for our one-pot eQTL experiments. Each sheet has the cell-cycle occupancy QTL summary statistics for the three crosses we examined (cross A=BY and RM, cross B=YJM145 and YPS163, cross C=CBS2888xYJM981).
chromosome	marker	C.I. left	C.I. right	estimate (cell-cycle effect)	LOD (cell-cycle effect)	cell-cycle	QTL bin
chrII	chrII_379464_A_G_3239	373731	391319	0.170798	4.26412	G1/S	chrII:373731-391319
chrIV	chrIV_509488_G_A_8588	505548	520645	-0.231543	8.6046	G2/M	chrIV:505548-520645
chrXI	chrXI_3047_C_T_27940	1	37524	0.134065	4.67445	G1	chrXI:1-37524
chrXI	chrXI_9262_T_C_27987	1	24924	-0.150062	4.13311	M/G1	chrXI:1-37524
chrXIV	chrXIV_434507_A_G_41149	413314	493333	0.135099	3.78721	G1	chrXIV:413314-542931
chrXIV	chrXIV_516909_C_T_41315	434507	542931	-0.162087	3.80837	G2/M	chrXIV:413314-542931

### Sheet: B
chromosome	marker	C.I. left	C.I. right	estimate (cell-cycle effect)	LOD (cell-cycle effect)	cell-cycle	QTL bin
chrI	chrI_87780_G_T_668	72193	131539	0.100975	3.68306	G1	chrI:72193-131539
chrIV	chrIV_644622_A_G_12492	593121	713074	-0.135148	3.94541	S	chrIV:593121-713074
chrVII	chrVII_462833_G_A_25416	431168	478542	-0.108393	4.34066	G1	chrVII:431168-478542
chrVII	chrVII_373977_A_G_24947	345925	394560	-0.161699	6.14838	S	chrVII:345925-394560
chrVIII	chrVIII_121609_T_C_29931	108134	123980	-0.207737	17.1925	G1	chrVIII:103046-139344
chrVIII	chrVIII_122634_G_A_29934	108134	139344	0.198987	6.56949	G2/M	chrVIII:103046-139344
chrVIII	chrVIII_115855_T_C_29887	103046	130538	0.175301	7.53561	S	chrVIII:103046-139344
chrX	chrX_83747_A_T_35403	74743	95814	-0.125631	4.05857	S	chrX:74743-95814
chrXI	chrXI_77001_A_G_39235	48790	83451	-0.144292	7.48331	G1	chrXI:48790-83451
chrXI	chrXI_465048_C_T_40996	460537	478334	0.271602	13.4243	G1/S	chrXI:460537-478334
chrXIV	chrXIV_352367_G_T_54758	336812	359150	0.128613	6.97458	G1	chrXIV:336812-366467
chrXIV	chrXIV_352367_G_T_54758	348133	366467	-0.146701	5.38365	S	chrXIV:336812-366467
chrXV	chrXV_848684_C_T_63036	834436	878773	-0.152947	5.48682	S	chrXV:834436-878773

### Sheet: C
chromosome	marker	C.I. left	C.I. right	estimate (cell-cycle effect)	LOD (cell-cycle effect)	cell-cycle	QTL bin
chrII	chrII_254789_A_G_3544	236626	254958	0.418366	7.11732	S	chrII:236626-254958
chrVII	chrVII_1057570_C_A_32911	1019751	1090940	-0.327386	4.32873	M/G1	chrVII:1019751-1090940
chrX	chrX_457678_A_G_43184	412914	518618	-0.335144	5.72641	G1	chrX:380306-518618
chrX	chrX_467107_C_T_43241	380306	518618	0.347781	5.29188	G2/M	chrX:380306-518618
chrXI	chrXI_63984_C_T_45553	42555	92942	0.397508	5.77397	S	chrXI:42555-92942
chrXII	chrXII_1015184_T_C_55578	965078	1078177	-0.329102	4.92798	G1	chrXII:965078-1078177
chrXVI	chrXVI_451866_A_G_74977	382997	481310	0.310989	4.27011	G1	chrXVI:376755-492242
chrXVI	chrXVI_460761_T_C_75036	376755	492242	-0.401315	5.76473	G2/M	chrXVI:376755-492242
