## Supplementary material for "Single-cell eQTL mapping in yeast reveals a tradeoff between growth and reproduction": Table S12

### Sheet: Sheet 1
Table S12: Single-cell RNA sequencing of allele-replacement strains with the 82R and 82W alleles of GPA1. The distant eQTL effects near GPA1 from our one-pot eQTL experiment are contrasted to a differential expression analysis of our allele replacement strains. The p-values from our one-pot eQTL study were adjusted using a permutation procedure, and a Bonferroni correction was used to adjust the …
transcript	gene name	peak marker	estimate (one-pot)	LOD (one-pot)	FDR (one-pot)	estimate (single-cell validation)	p-value (single-cell validation)	adjusted p-value (single-cell validation)
YGL032C	AGA2	chrVIII_119938_T_C_29928	-0.369207	112.836	0	-0.285108	1.97289e-46	1.25397e-42
YNR044W	AGA1	chrVIII_120247_C_T_29929	-0.380548	52.8293	0	-0.0616741	4.39964e-23	2.79641e-19
YLL053C	YLL053C	chrVIII_53107_A_G_29553	0.697464	48.757	0	-0.061159	0.00257457	1
YIL082W	YIL082W	chrVIII_115855_T_C_29887	-0.715955	43.6878	0	-0.0090434	1.51755e-09	9.64554e-06
YBR067C	TIP1	chrVIII_48147_C_T_29495	-0.471498	35.8259	0	-0.173291	0.225946	1
YOR389W	YOR389W	chrVIII_53107_A_G_29553	-0.448651	33.1592	0	-0.0280583	1.85677e-08	0.000118016
YIL015W	BAR1	chrVIII_115855_T_C_29887	-0.264629	31.878	0	-0.226068	9.40244e-49	5.97619e-45
YCR089W	FIG2	chrVIII_108134_C_T_29863	-0.422241	24.5789	0	-0.0123594	0.000270931	1
YBR040W	FIG1	chrVIII_121609_T_C_29931	-0.632689	24.3302	0	-0.000911756	0.519352	1
YDR461W	MFA1	chrVIII_115855_T_C_29887	-0.116158	21.145	0	-0.648774	1.7758e-91	1.1287e-87
YGL089C	MF(ALPHA)2	chrVIII_121030_T_C_29930	0.158518	20.5101	0
YFL026W	STE2	chrVIII_119938_T_C_29928	-0.119891	20.3805	0	-0.305343	1.74691e-52	1.11033e-48
YML047C	PRM6	chrVIII_108134_C_T_29863	-0.540448	19.3175	0	-0.00677025	0.000200842	1
YIL037C	PRM2	chrVIII_119938_T_C_29928	-0.606761	18.2069	0	0.00078631	0.348826	1
YIL117C	PRM5	chrVIII_107309_A_G_29856	-0.32887	18.0051	0	-0.0298113	1.74938e-09	1.11191e-05
YMR065W	KAR5	chrVIII_107309_A_G_29856	-0.337632	17.8163	0	-0.0189799	2.54828e-06	0.0161969
YKL096W	CWP1	chrVIII_67971_C_T_29638	0.200383	14.8681	0.000643087	0.307889	8.41936e-35	5.35135e-31
YNL279W	PRM1	chrVIII_119938_T_C_29928	-0.452627	13.9991	0.000643087	-0.00215309	0.245785	1
YFL014W	HSP12	chrVIII_67971_C_T_29638	0.104838	13.9736	0.000643087	0.158954	0.861918	1
YCL026C-B	HBN1	chrVIII_53107_A_G_29553	-0.110981	12.4535	0.0015748	0.0904561	2.65346e-22	1.68654e-18
YAL012W	CYS3	chrVIII_67971_C_T_29638	0.0831623	12.1558	0.00204604	-0.0182378	0.000615812	1
YPL278C	YPL278C	chrVIII_53107_A_G_29553	-0.490393	12.0635	0.00204604	-0.00251052	0.315143	1
YMR232W	FUS2	chrVIII_119938_T_C_29928	-0.275536	10.9965	0.00462963	-0.00409236	0.106474	1
YCL027W	FUS1	chrVIII_121030_T_C_29930	-0.273419	10.8765	0.00462963	-0.023146	1.11021e-10	7.05649e-07
YLR040C	AFB1	chrVIII_123980_A_G_29943	0.318286	10.8476	0.00462963	-0.0412405	1.19381e-13	7.58788e-10
YGR282C	BGL2	chrVIII_120247_C_T_29929	-0.04887	10.5745	0.00496614	0.038671	2.16577e-07	0.00137656
YBR085C-A	YBR085C-A	chrVIII_67971_C_T_29638	0.0726475	10.0499	0.00496614	0.554554	1.10675e-165	7.03447e-162
YPL061W	ALD6	chrVIII_67971_C_T_29638	-0.0792141	10.0472	0.00496614	0.362401	2.02991e-88	1.29021e-84
YJR004C	SAG1	chrVIII_115855_T_C_29887	0.238364	9.95391	0.00496614	-0.00373282	0.38119	1
YMR229C	RRP5	chrVIII_119938_T_C_29928	-0.109668	9.91715	0.00496614	-0.141857	9.26336e-50	5.88779e-46
YPR192W	AQY1	chrVIII_130538_T_C_29981	0.179749	9.68115	0.00525253	0.0105279	0.0575718	1
YKL178C	STE3	chrVIII_115855_T_C_29887	0.415237	9.62263	0.00525253	-0.000677989	0.881446	1
YDR133C	YDR133C	chrVIII_48147_C_T_29495	0.0475842	9.5511	0.00598802	0.60517	0	0
YCR024C-B	YCR024C-B	chrVIII_119938_T_C_29928	-0.0587885	9.55084	0.00598802	-0.108078	5.61913e-12	3.57152e-08
YPR149W	NCE102	chrVIII_119938_T_C_29928	0.0668517	9.06141	0.00735294	0.481151	1.53945e-176	9.78475e-173
YPR036W-A	SPO24	chrVIII_48147_C_T_29495	-0.0434563	8.79908	0.00981818	0.124062	1.68721e-37	1.07239e-33
YPR080W	TEF1	chrVIII_108134_C_T_29863	-0.0260902	8.63624	0.0106952	-0.497396	0	0
YNL192W	CHS1	chrVIII_107309_A_G_29856	-0.111595	8.49854	0.0109155	0.0476229	0.0058075	1
YLR109W	AHP1	chrVIII_121030_T_C_29930	0.0271205	8.36435	0.0115059	0.635456	0	0
YKL068W-A	YKL068W-A	chrVIII_67971_C_T_29638	0.0672494	8.34221	0.0115059	-0.255845	3.78766e-130	2.40744e-126
YBL016W	FUS3	chrVIII_76139_G_A_29689	-0.119295	8.33736	0.0115059	-0.0585473	1.09095e-15	6.93408e-12
YMR198W	CIK1	chrVIII_53107_A_G_29553	-0.286396	7.93387	0.0161392	-0.023788	9.9131e-06	0.0630077
YOL058W	ARG1	chrVIII_76139_G_A_29689	-0.0639454	7.92231	0.0161392	-0.307841	1.25144e-36	7.95413e-33
YGR094W	VAS1	chrVIII_119938_T_C_29928	-0.0736667	7.92187	0.0161392	-0.119522	1.42036e-38	9.02783e-35
YMR319C	FET4	chrVIII_122634_G_A_29934	0.358774	7.91579	0.0161392	-0.0475153	2.91458e-10	1.85251e-06
YKR013W	PRY2	chrVIII_92343_C_A_29743	-0.106512	7.58008	0.021988	-0.0523961	0.537223	1
YLR110C	CCW12	chrVIII_72104_G_A_29659	0.0177775	7.42305	0.0249267	0.0275917	8.95345e-10	5.69081e-06
YML028W	TSA1	chrVIII_108134_C_T_29863	0.0409394	7.21922	0.0311326	0.239522	3.39541e-173	2.15812e-169
YML046W	PRP39	chrVIII_115855_T_C_29887	-0.219637	7.18326	0.0315341	-0.0406548	1.66255e-13	1.05672e-09
YMR305C	SCW10	chrVIII_115855_T_C_29887	-0.132793	7.05865	0.034836	0.0440671	0.14898	1
YOL052C-A	DDR2	chrVIII_103046_A_G_29820	0.0723306	7.04274	0.0354271	0.617933	2.66567e-142	1.6943e-138
