## Supplementary material for "Single-cell eQTL mapping in yeast reveals a tradeoff between growth and reproduction": Table S1

### Sheet: Sheet1
Table S1: Yeast strains used in this study
Strain	Parent 1	Parent 2	Name of cross	Magic Marker Plasmid	Used For
YLK3301	YPS163 MatA ho∆::HphMX flo8∆::NatMX (YLK2438)	YJM145 MatAlpha ho∆::HphMX flo8∆::NatMX (YLK2436; yST176)	B	MF2 p41neo	Single-cell eQTL and ASE
YLK3004	YJM981 MatAlpha ho∆::HphMX (yST191)	CBS2888 MatA ho∆::KanMX (Box A1 C3)	3004	MF2 p41nat	Single-cell eQTL and ASE
YLK3051	BY MatA (YLK1879)	RM MatAlpha AMN1-BY ho∆::HphMX flo8∆::NatMX (YLK1950)	A	MF2 p41nat	Single-cell eQTL and ASE
YLK1993	BY MatA (YLK1879)	RM MatAlpha AMN1-BY ho∆::HphMX flo8∆::NatMX (YLK1950)	A		Parent of Mata segregants from Albert et al 2018
Strain	Parent(s)	Genotype/details	Alternative Strain Name
YLK3221	BY4741	Mata met15Δ his3Δ1 leu2Δ0 ura3Δ0 nej1Δ::KanMX Gpa1-82W,469S [p415 GalL-Cas9-Cyc1t]
YLK3302	YLK3221	Mata chrVII:113512_C chrVIII:113496_C Gpa1-469S [p415 GalL-Cas9-Cyc1t]	YWM_1
YLK3303	YLK3221	Mata chrVII:113512_C chrVIII:113496_C Gpa1-469S [p415 GalL-Cas9-Cyc1t]	YWM_2
YLK3304	YLK3302	Mata chrVII:113512_C chrVIII:113496_C chrVIII:114674_G chrVIII:114672_T Gpa1-469S Gpa1-82W [p415 GalL-Cas9-Cyc1t]	YWM_7
YLK3305	YLK3303	Mata chrVII:113512_C chrVIII:113496_C chrVIII:114674_G chrVIII:114672_T Gpa1-469S Gpa1-82W [p415 GalL-Cas9-Cyc1t]	YWM_9
YLK3306	YLK3303	Mata chrVII:113512_C chrVIII:113496_C Gpa1-469S	YJbo416
YLK3307	YLK3303	Mata chrVII:113512_C chrVIII:113496_C Gpa1-469S	YJbo417
YLK3308	YLK3305	Mata chrVII:113512_C chrVIII:113496_C chrVIII:114674_G chrVIII:114672_T Gpa1-469S Gpa1-82W	YJbo420
YLK3309	YLK3305	Mata chrVII:113512_C chrVIII:113496_C chrVIII:114674_G chrVIII:114672_T Gpa1-469S Gpa1-82W	YJbo421
YLK3310	YLK3306	Mata chrVII:113512_C chrVIII:113496_C chrVIII:114674_G chrVIII:114672_T Gpa1-469S Gpa1-82W	YJbo422
YLK3311	YLK3306	Mata chrVII:113512_C chrVIII:113496_C chrVIII:114674_G chrVIII:114672_T Gpa1-469S Gpa1-82W	YJbo423
YLK3312	YLK3221	Mata met15Δ his3Δ1 leu2Δ0 ura3Δ0 nej1Δ::KanMX Gpa1-82W, Gpa1-469I	YJbo424
YLK3313	YLK3221	Mata met15Δ his3Δ1 leu2Δ0 ura3Δ0 nej1Δ::KanMX Gpa1-82W Gpa1-469I	YJbo425
YLK3314	YLK3306	Mata chrVII:113512_C chrVIII:113496_C Gpa1-469S [PLK127]	LY41
YLK3315	YLK3306	Mata chrVII:113512_C chrVIII:113496_C Gpa1-469S [PLK128]	LY49
YLK3316	YLK3308	Mata chrVII:113512_C chrVIII:113496_C chrVIII:114674_G chrVIII:114672_T Gpa1-469S Gpa1-82W [PLK127]	LY45
YLK3317	YLK3308	Mata chrVII:113512_C chrVIII:113496_C chrVIII:114674_G chrVIII:114672_T Gpa1-469S Gpa1-82W [PLK128]	LY53
YLK3318	YLK3221	Mata met15Δ his3Δ1 leu2Δ0 ura3Δ0 nej1Δ::KanMX Gpa1-82W, Gpa1-469S [PLK127]	LY47
YLK3319	YLK3221	Mata met15Δ his3Δ1 leu2Δ0 ura3Δ0 nej1Δ::KanMX Gpa1-82W, Gpa1-469S [PLK128]	LY55
