## Supplementary material for "Single-cell eQTL mapping in yeast reveals a tradeoff between growth and reproduction": Table S2

### Sheet: Sheet1
Table S2: Plasmids used in this study
ID	Insert	Source	Addgene	Comments
PLK124	MF2 p41 neo	Treusch et al. 2015	https://www.addgene.org/58564/	Flourescent magic marker plasmid with KanMX resistant cassette
PLK73	MF2 p41 nat	Treusch et al. 2015	https://www.addgene.org/58546/	Flourescent magic marker plasmid with NatMX resistant cassette
PLK77	p415 GalL-Cas9-Cyc1t	DiCarlo et al. 2013	https://www.addgene.org/43804/	Gal inducible CAS9 with LEU cassette
PLK88	SNR52p-gRNA(BstEII/SphI).CAN1.Y-SUP4t	DiCarlo et al. 2013	https://www.addgene.org/98814/	Guide RNA expression plasmid with URA resistance
PLK125	plk88 + GPA1 novel variant (from twist)	This study		guide RNA and coupled repair template to change 82W to 82R in Gpa1
PLK126	plk88 + GPA1 reversion (from twist)	This study		guide RNA and coupled repair template to change 82I to 82S in Gpa1
PLK127	HIS3 resistance with ruby2	This study		ConLS-pTef1-mRuby2-tEno1-ConR1-His3-2micron-AmpR
PLK128	HIS3 and mTurquoise	This study		ConLS-pTef1-mTurquoise-tEno1-ConR1-His3-2micron-AmpR
