## Supplementary material for "Single-cell eQTL mapping in yeast reveals a tradeoff between growth and reproduction": Table S3

### Sheet: Sheet1
Table S3: Primers used in this study
Name	Sequence
GPA1_novelF	GCAGTATTCTCTTGCATGCAAAC
GPA1_novelR	CGGTGAGTCAGGTAAATCAACGG
GPA1_reversionF	GGCATTCCATCATAGACTCTAATGGAG
GPA1_reversionR	CGAACCTGCGCTACCGATAC
